# Recurrent Escape from Osimertinib-Induced Senescence Promotes Genomic Instability Associated with Therapeutic Resistance

**DOI:** 10.64898/2026.02.07.704600

**Authors:** Nazia S Jamil, Qualia Hooker, Nadjet Cornejal, H Dean Hosgood, Hayley M McDaid

## Abstract

Acquired resistance to osimertinib remains a major challenge in treating EGFR-mutant (EGFR+) Non-Small-Cell Lung Cancer (NSCLC). Although most patients initially respond to treatment, relapses are universal, even after prolonged remission during which tumor dormancy occurs. Here, we show that osimertinib induces and maintains senescence in EGFR+ NSCLC. Importantly, osimertinib does not kill senescent cells; however, following drug withdrawal, cells escape and resume proliferation. To examine the consequences of recurrent senescence and escape on resistance, we generated four isogenic cell lines clonally expanded through sequential cycles of **Os**imertinib-**I**nduced **S**enescence (OsIS). Phylogenetic reconstruction based on *de novo* somatic variants revealed that these lines form four distinct evolutionary clades with varying degrees of osimertinib resistance. All had elevated tumor mutational burden with distinct single-nucleotide and copy-number variants, and without acquisition of tertiary *EGFR* mutations or *MET* amplification. Resistance was predominately associated with chromosomal instability characterized by extensive loss of heterozygosity, high copy-number alteration burden, and mutational signatures consistent with replication-associated DNA damage and repair. A second resistance genotype exhibited extreme focal amplifications with breakage-fusion-bridge-like genome remodeling. Despite profound genomic instability, targeting DNA repair or replication stress pathways was ineffective, whereas sensitivity to platinum-based chemotherapy was retained across clades. Collectively, these findings indicate that recurrent senescence escape drives osimertinib resistance through widespread genomic instability and is most effectively treated by cytotoxic strategies rather than pathway-targeted approaches.

**Significance:** Although most patients with EGFR+ lung cancer relapse after osimertinib therapy, only a small fraction of cases are explained by on-target resistance mutations. This study shows that recurrent cycles of osimertinib-induced senescence and escape promote resistance through chromosomal instability, identifying dormant cells as critical reservoirs for relapse.
