## Supplementary Tables S3 for "Recurrent Escape from Osimertinib-Induced Senescence Promotes Genomic Instability Associated with Therapeutic Resistance"

### Sheet: A-Data Production Quality
Sample name	NovoID	Flowcell/Lane	Raw reads	Raw data(G)	Effective(%)	Error(%)	Q20(%)	Q30(%)	GC(%)
P	CKDN250011814-1A	22V3NLLT4_L3	76903818	23.1	97.82	0.01	99.23	96.64	49.74
C1	CKDN250011815-1A	22V3NLLT4_L3	74018887	22.2	98.44	0.01	99.22	96.58	49.75
C2	CKDN250011816-1A	22V3NLLT4_L3	69156074	20.7	97.85	0.01	99.22	96.62	49.16
C3	CKDN250011817-1A	22V3NLLT4_L3	87245578	26.2	98.27	0.01	99.21	96.59	49.98
C4	CKDN250011818-1A	22V3NLLT4_L3	68635280	20.6	97.66	0.01	99.22	96.65	49.33
Sample	Raw Reads	Total Bases (Gbp)	Mean sequencing depth (×)	Genome ≥1× (%)	Genome ≥ 5× (%)	GC Content (%)
HCC827	66136582	9.8	0.889343	34.8319	4.5507	49.5
C1	64320712	9.6	0.628793	25.194	3.0841	54.5
C2	69368386	10.4	1.18756	48.7224	5.8986	50.5
C3	70573036	10.4	1.20978	40.9216	7.2387	49.5
C4	71623798	10.6	1.08503	50.7834	4.0354	53
Supplementary Table S3A. Overview of sequencing depth.

### Sheet: B-Somatic SNVs
PER CELL LINE									NORMALIZED TO P
Sample name	P	C1	C2	C3	C4				Sample name	C1	C2	C3	C4
CDS	19171	19287	19264	19152	19307				CDS	102	127	118	146
synonymous_SNP	9635	9645	9632	9610	9648				synonymous_SNP	23	22	19	34
missense_SNP	9193	9280	9285	9205	9306				missense_SNP	72	100	95	102
stopgain	78	91	82	82	89				stopgain	7	5	4	8
stoploss	13	13	14	13	13				stoploss	0	0	0	0
startloss	15	15	15	17	16				unknown	0	0	0	2
unknown	228	237	231	220	228				intronic	233	282	294	300
intronic	253758	229445	257231	237842	259675				UTR3	24	16	18	15
UTR3	9703	9559	9793	9420	9825				UTR5	10	12	21	12
UTR5	3356	3294	3313	3426	3245				splicing	6	3	5	5
splicing	499	515	518	507	511				ncRNA_exonic	13	5	21	11
ncRNA_exonic	5122	4848	5149	4898	5177				ncRNA_intronic	27	25	25	26
ncRNA_intronic	38604	31926	38837	33645	39217				ncRNA_splicing	1	1	0	1
ncRNA_splicing	62	56	55	43	48				upstream	15	10	12	12
upstream	7181	6812	7121	7160	7100				downstream	2	4	2	3
downstream	5221	4870	5231	4834	5285				intergenic	146	174	178	182
intergenic	290204	232081	291145	246568	297428				Total	580	663	697	716
Total	632454	542327	637236	567080	646373
Supplementary Table S3B. The number of SNVs in various genomic regions.

### Sheet: C- Somatic InDels
PER CELL LINE									NORMALIZED TO P
Genomic_region	P	C1	C2	C3	C4				Sample name	C1	C2	C3	C4
CDS	587	586	578	578	570				CDS	0	0	0	0
frameshift_deletion	107	112	103	107	103				frameshift_deletion	0	0	0	0
frameshift_insertion	84	81	80	86	77				frameshift_insertion	0	0	0	0
nonframeshift_deletion	183	186	192	180	185				nonframeshift_deletion	0	0	0	0
nonframeshift_insertion	157	158	161	157	155				nonframeshift_insertion	0	0	0	0
stopgain	19	19	19	19	19				stopgain	0	0	0	0
stoploss	1	1	1	1	3				stoploss	0	0	0	0
startloss	4	3	3	3	4				unknown	0	0	0	0
unknown	28	24	18	25	22				intronic	34	32	30	32
intronic	45666	40996	45571	43177	45895				UTR3	1	0	1	3
UTR3	1998	1949	2024	1913	2026				UTR5	0	0	0	0
UTR5	622	593	589	600	572				splicing	0	0	0	0
splicing	225	232	221	230	229				ncRNA_exonic	0	0	0	0
ncRNA_exonic	602	564	589	600	605				ncRNA_intronic	9	4	5	5
ncRNA_intronic	5769	4705	5789	5087	5937				ncRNA_splicing	0	0	0	0
ncRNA_splicing	6	6	11	14	10				upstream	1	1	0	2
upstream	1280	1177	1179	1244	1215				downstream	2	0	0	1
downstream	954	822	954	877	940				intergenic	37	44	33	44
intergenic	37496	28939	37380	30674	38660				Total	84	81	69	87
Total	95125	80506	94820	84920	96591
Supplementary Table S3C. The number of InDels in various genomic regions.

### Sheet: D- SBS and InDel Signature 
Signature	Description
SBS1	Clock-like (spontaneous deamination of 5-methylcytosine)
SBS5	Clock-like
SBS8	Unknown
SBS12	Unknown
SBS18	Damage by reactive oxygen species
SBS30	Defective DNA base excision repair due to NTHL1 mutations
SBS32	Azathioprine exposure
SBS36	Defective DNA base excision repair due to MUTYH mutations
SBS37	Unknown
SBS39	Unknown
SBS40a	Unknown
SBS44	Defective DNA mismatch repair (MMR)
SBS54	Sequencing artifact
SBS99	Melphalan exposure
Signature	Description
ID1	Replication slippage
ID2	Replication slippage
ID12	Unknown
ID19	Unknown
Supplementary Table S3D. COSMIC mutational signature annotations. Single base substitution (SBS) and insertion–deletion (ID) mutational signatures identified in this study are listed with their corresponding COSMIC-defined biological processes or etiologies. Signatures annotated as Unknown represent mutational patterns for which a definitive underlying mechanism has not yet been established.

### Sheet: E-CNVNumber
WES Analysis							Amplicon Architect Analysis
Gene	HCC827	C1	C2	C3	C4		Gene	HCC827	C1	C2	C3	C4		Chromosome
EGFR	55	38	59	57	44		EGFR	67	51	53	334	54		7
MET	-	-	5	8	7		MET	-	-	-	31	-		7
TP53	-	5	-	-	-		TP53	-	-	-	-	-		17
ERBB2	-	5	6	6	5		ERBB2	-	-	-	-	-		17
CDK4	36	28	28	25	31		CDK4	39	32	46	252	50		12
MYC	8	5	9	8	8		MYC	-	-	14	-	13		8
RAS	-	-	-	-	-		RAS	-	-	-	-	-		11,12,1
RAF	-	-	-	-	-		RAF	-	-	-	-	-		7/3/X
CCND1	-	-	-	-	-		CCND1	-	-	-	14	-		11
CDK6	-	-	-	-	-		CDK6	-	-	-	-	-		7
CCND3	-	-	-	-	-		CCND3	-	-	-	-	-		6
CCNE1	-	-	-	-	-		CCNE1	-	-	-	-	-		19
FGFR1	-	-	-	-	-		FGFR1	-	-	-	-	-		8
ALK	-	-	-	-	-		ALK	-	-	-	-	-		2
Supplementary Table 3E. Gene-level copy number values derived from whole-exome sequencing and amplicon architect analysis are shown for the parental line (HCC827) and senescence-escape phylogenies (C1–C4). Genes shown have previously be identified sequence analysis of clinical samples. A dash (–) indicates a copy number value of zero.
