## Supplementary methods for "Recurrent Escape from Osimertinib-Induced Senescence Promotes Genomic Instability Associated with Therapeutic Resistance"

### Sheet: Antibody List
Antibody	Dilution	Catalog #	Supplier
Rabbit anti-phospho-RB	1:1000	#9308S	Cell Signaling
Rabbit anti-c89-PARP	1:1000	#G734A	Promega
Mouse anti-TP53	1:1000	#sc-099	Santa Cruz
Rabbit anti-p27 Kip1	1:1000	#3688S	Cell Signaling
Sheep anti-mouse PAI-1	1:700	#1040	American Diagnostics
Rabbit anti-Bcl-xL	1:1000	#2764S	Cell Signaling
Rabbit anti-EGFR	1:1000	#4267S	Cell Signaling Technology
Rabbit anti-phospho-EGFR (Tyr1068)	1:1000	#2234S	Cell Signaling Technology
Rabbit anti-phospho-STAT3 (Tyr705)	1:1000	#9131S	Cell Signaling Technology
Rabbit anti-phospho-AKT	1:1000	#9271S	Cell Signaling Technology
Rabbit anti-phospho-MAPK (Thr202/Tyr204)	1:1000	#9131S	Cell Signaling Technology
Rabbit anti-MET (D1C2)	1:1000	8198	Cell Signaling Technology
HER2 / ErbB2	1:1000	2242S	Cell Signaling Technology
PI3K p110α	1:1000	4249S	Cell Signaling Technology
Thymidylate Synthase	1:1000	9045T	Cell Signaling Technology
HSP90 (C45G5)	1:1000	4877	Cell Signaling Technology
P-HSP90-alpha (Thr5/7)	1:1000	3488S	Cell Signaling Technology
Anti-rabbit igG	1:1000	7074	Cell Signaling Technology
Anti-mouse igG	1:1000	7076	Cell Signaling Technology
