## Supplementary Tables S1 for "Recurrent Escape from Osimertinib-Induced Senescence Promotes Genomic Instability Associated with Therapeutic Resistance"

### Sheet: A-Doubling Time and Mean Area
Cell Line	Doubling Time (Hr)	Mean Area (SD) (µm²)
HCC827	29	1016 (228)
C1	43	1539 (738)
C2	36	2753 (1068)
C3	30	3326 (1745)
C4	37	1610 (470)
Supplementary Table S1A. Doubling time and mean area of parental HCC827 cells and senescence-escape clades (C1–C4).

### Sheet: B -EGFRi AUC and Emax
Drug	Cell Line	AUC (mean±SD)	Emax
			(mean±SD)
Osimertinib	HCC827	397.7±11.39	88.000± 5.657
	C1	0.000±0.000	0.000±0.000
	C2	220.7±3.855	47.500±0.707
	C3	269.5±9.466	56.500± 3.536
	C4	175.4±2.941	43.500± 2.121
Afatinib	HCC827	456.1±3.787	95.482± 1.932
	C1	75.95±4.979	11.338± 1.892
	C2	187.3±2.147	38.276± 0.019
	C3	272.3±3.259	52.095± 9.917
	C4	150.1±2.555	29.891±0.102
Supplementary Table S1B. Area Under the Curve (AUC) and maximum effect (Emax) values calculated from dose-response curves for parental HCC827 cells and resistant clades (C1-C4) treated with EGFRi (osimertinib and afatinib) for 72 hours. AUC represents the overall drug response across all concentrations tested, while Emax indicates the maximum percentage of cell death achieved at the highest drug …
