## Supplementary Tables S4 for "Recurrent Escape from Osimertinib-Induced Senescence Promotes Genomic Instability Associated with Therapeutic Resistance"

### Sheet: A- Chemo AUC and Emax
Drug	Cell Line	AUC (mean±SD)	Emax
			(mean±SD)
Cisplatin	HCC827	9228±67.24	98.950± 0.873
	C1	9050±52.21	91.201±1.472
	C2	7852±95.14	77.107±2.459
	C3	8497±47.86	84.717± 0.194
	C4	8994±29.20	91.242± 0.293
Pemetrexed	HCC827	13885±220.7	70.651± 1.937
	C1	8566±79.82	47.278± 0.894
	C2	12495±604.8	64.810± 5.246
	C3	16676±179.9	82.767± 3.507
	C4	14187±300.0	72.614±2.792
Supplementary Table S4A. Area Under the Curve (AUC) and maximum effect (Emax) values calculated from dose-response curves for parental HCC827 cells and resistant clades (C1-C4) treated with chemotherapy (cisplatin and pemetrexed) for 72 hours. AUC represents the overall drug response across all concentrations tested, while Emax indicates the maximum percentage of cell death achieved at the highes…

### Sheet: B- Resistance Drugs AUC
Drug Class	Agent	HCC827 AUC Mean	HCC827 SD	C1 AUC Mean	C1 SD	% Change in C1 relative to HCC827
Mitotic Checkpoint Inhibitor	Barasertib (AURK)	592.1	16.67	159.9	9.91	72.9944
Mitotic Checkpoint Inhibitor	Volasertib (PLK)	14040	260.6	8003	187.6	42.9986
DNA Damage Response Inhibitor	AZD7648 (DNA-PK)	228.1	6.159	114	6.678	50.0219
DNA Damage Response Inhibitor	Olaparib (PARP)	537	20.07	327	6.862	39.1061
DNA Damage Response Inhibitor	AZD7762 (CHK1/2)	901.2	32.75	818	12.88	9.23213
Senolytic	Navitoclax (BCL-xL)	859.3	18.44	810.5	13.88	5.67904
Microtubule-Targeting Agent	Eribulin	16042	163.1	15680	279.9	2.25658
Microtubule-Targeting Agent	Paclitaxel	17783	271	17845	147.4	-0.348648
Supplementary Table S4B. Drug sensitivity analysis comparing C1 to HCC827. AUC was calculated from dose-response curves and the relative ratio of C1 vs HCC827 was computed. 0 indicates no change in AUC between HCC827 and C1 and higher values indicates decrease in AUC.
